# A hierarchical framework for cortical and subcortical gray-matter parcellation across rodents, primates, and humans

**DOI:** 10.1101/2025.09.08.675002

**Authors:** Siva Venkadesh, Yuhe Tian, Wen-Jieh Linn, Jessica Barrios Martinez, Harrison Mansour, James Cook, David J. Schaeffer, Diego Szczupak, Afonso C. Silva, G Allan Johnson, Fang-Cheng Yeh

## Abstract

Translational neuroscience requires consistent anatomical frameworks to compare brain organization across species despite differences in size and specialization. Existing atlases are species-specific, limiting cross-species analyses. Here we developed a hierarchical common atlas delineating homologous cortical and subcortical gray matter regions across mouse, rat, marmoset, rhesus macaque, and human, built upon population-averaged minimal deformation templates and uniform tissue segmentation. The atlas was validated through cross-atlas Dice similarity against established human parcellations, cross-scale containment against species-specific atlases, cross-species geometric consistency of regional positioning, and comparison of independent mouse and marmoset invasive tracer connectivity, with a per-region homology confidence index quantifying the strength of each regional assignment. Cross-species tracer comparison revealed a structured gradient of correspondence, with sensorimotor connections showing strong conservation and association connections showing progressive divergence. This freely available atlas provides a unified coordinate system for comparative neuroscience, enabling quantitative evaluation of where cross-species correspondence holds and where species-specific divergence emerges.
