## Supplementary Table 2 for "A hierarchical framework for cortical and subcortical gray-matter parcellation across rodents, primates, and humans"

### Sheet: Table1_SpatialDefs
CHA Region	Conserved neighbors (4 species)	Direction: neighbor is __ to this region (4 species)	Spatial adjacency (neighbor [direction of neighbor])
FRO_Precentral	FRO_Premotor PAR CIN_Posterior	anterodorsal posterior posteromedial	FRO_Premotor (anterodorsal); PAR (posterior); CIN_Posterior (posteromedial)
FRO_Premotor	FRO_Precentral FRO_Prefrontal	posteroventral anteroventral	FRO_Prefrontal (anteroventral); FRO_Precentral (posteroventral); CIN_Anterior (medial, 3/4)
FRO_Prefrontal	FRO_Premotor CIN_Anterior INS_Anterior OLF_Anterior OLF_Piriform	posterodorsal dorsomedial posteroventrolateral posteroventral posteroventral	FRO_Premotor (posterodorsal); CIN_Anterior (dorsomedial); OLF_Anterior (posteroventral); OLF_Piriform (posteroventral); INS_Anterior (posteroventrolateral)
PAR	FRO_Precentral TEM_Superior INS_Posterior OCC_Lateral OCC_Medial CIN_Posterior	anterior ventrolateral anteroventrolateral posteroventral posteroventromedial medial	FRO_Precentral (anterior); TEM_Superior (ventrolateral); INS_Posterior (ventrolateral); OCC_Lateral (posteroventral); OCC_Medial (posteromedial); CIN_Posterior (medial)
TEM_Superior	PAR TEM_Inferior INS_Posterior OCC_Lateral	dorsomedial posteroventral medial posterodorsomedial	PAR (dorsomedial); TEM_Inferior (posteroventral); INS_Posterior (medial); OCC_Lateral (posterodorsal)
TEM_Inferior	TEM_Superior TEM_Medial	anterodorsal posteromedial	TEM_Superior (anterodorsal); TEM_Medial (posteromedial); OCC_Lateral (posterodorsal, 3/4)
TEM_Medial	TEM_Inferior TEM_Amygdala TEM_Hippocampus OCC_Lateral	anterolateral anteromedial anterodorsomedial posterodorsal	TEM_Amygdala (anteromedial); TEM_Hippocampus (anterodorsal); TEM_Inferior (anterolateral); OCC_Lateral (posterodorsal); OCC_Medial (posterodorsal, 3/4)
TEM_Hippocampus	TEM_Amygdala TEM_Medial CIN_Posterior OCC_Medial THL_Thalamus	anteroventral posteroventrolateral dorsomedial posterodorsomedial dorsomedial	TEM_Amygdala (anteroventral); TEM_Medial (posteroventral); CIN_Posterior (dorsomedial); OCC_Medial (posterodorsal); THL_Thalamus (dorsomedial)
TEM_Amygdala	TEM_Hippocampus TEM_Medial BG_CaudoPutamen	posterodorsal posterolateral anterodorsal	TEM_Hippocampus (posterodorsal); TEM_Medial (posterolateral); BG_CaudoPutamen (anterodorsal); BG_Pallidum (dorsal, 3/4); THL_Hypothalamus (dorsomedial, 3/4)
OCC_Lateral	OCC_Medial PAR TEM_Medial TEM_Superior	anteromedial anterodorsal anteroventral anteroventrolateral	PAR (anterodorsal); TEM_Superior (anteroventral); TEM_Inferior (anteroventral, 3/4); TEM_Medial (anteroventral); OCC_Medial (anteromedial)
OCC_Medial	OCC_Lateral PAR TEM_Hippocampus CIN_Posterior	posterolateral anterodorsolateral anteroventrolateral anterior	CIN_Posterior (anterior); PAR (anterodorsal); TEM_Hippocampus (anteroventral); TEM_Medial (anteroventral, 3/4); OCC_Lateral (posterolateral)
INS_Anterior	FRO_Prefrontal INS_Posterior OLF_Piriform	anterodorsomedial posterior ventromedial	FRO_Prefrontal (anterodorsal); INS_Posterior (posterior); OLF_Piriform (ventromedial); TEM_Superior (posterolateral, 3/4)
INS_Posterior	INS_Anterior PAR TEM_Superior	anterior posterodorsomedial lateral	INS_Anterior (anterior); PAR (posterodorsal); TEM_Superior (lateral)
OLF_Anterior	FRO_Prefrontal OLF_Piriform	anterodorsal posteroventrolateral	FRO_Prefrontal (anterodorsal); OLF_Piriform (posteroventral)
OLF_Piriform	FRO_Prefrontal INS_Anterior OLF_Anterior	anterodorsal dorsolateral anterodorsomedial	OLF_Anterior (anteromedial); FRO_Prefrontal (anterodorsal); INS_Anterior (dorsolateral); TEM_Medial (posterior, 3/4); TEM_Amygdala (posteroventral, 3/4)
CIN_Anterior	CIN_Posterior FRO_Prefrontal	posterodorsal lateral	CIN_Posterior (posterodorsal); FRO_Prefrontal (lateral); FRO_Premotor (lateral, 3/4)
CIN_Posterior	CIN_Anterior FRO_Precentral PAR OCC_Medial TEM_Hippocampus	anteroventral anterolateral lateral posterior ventrolateral	CIN_Anterior (anteroventral); FRO_Precentral (anterolateral); PAR (lateral); OCC_Medial (posterior); TEM_Hippocampus (ventrolateral)
BG_CaudoPutamen	BG_Accumbens BG_Pallidum TEM_Amygdala	anteroventromedial posteroventral posteroventral	BG_Accumbens (anteroventral); BG_Pallidum (posteroventral); TEM_Amygdala (posteroventral); FRO_Prefrontal (anterodorsal, 3/4); THL_Thalamus (posteromedial, 3/4)
BG_Accumbens	BG_CaudoPutamen	posterodorsolateral	BG_CaudoPutamen (posterodorsal)
BG_Pallidum	BG_CaudoPutamen	anterodorsal	BG_CaudoPutamen (anterodorsal); TEM_Amygdala (ventral, 3/4)
THL_Thalamus	TEM_Hippocampus	ventrolateral	TEM_Hippocampus (ventrolateral); BG_CaudoPutamen (anterolateral, 3/4)
THL_Hypothalamus			TEM_Amygdala (ventrolateral, 3/4); THL_Thalamus (dorsal, 3/4)

### Sheet: Spatial_Mouse
	FRO_Precentral	FRO_Premotor	FRO_Prefrontal	PAR	TEM_Superior	TEM_Inferior	TEM_Medial	TEM_Hippocampus	TEM_Amygdala	OCC_Lateral	OCC_Medial	INS_Anterior	INS_Posterior	OLF_Anterior	OLF_Piriform	CIN_Anterior	CIN_Posterior	BG_CaudoPutamen	BG_Accumbens	BG_Pallidum	THL_Thalamus	THL_Hypothalamus
FRO_Precentral		ADM		PL								AVL	PVL				PDM	PV
FRO_Premotor	PVL		AVM									VL		AVM		PM	P
FRO_Prefrontal		PDL										PVL		AV	PVL	PDM		PVL
PAR	AM				PVL					P	PDM		VL				PDM	AVM
TEM_Superior				ADM		V	PVM	M		PDM			AV					AVM
TEM_Inferior					D		PM	DM	AVM				A
TEM_Medial					ADL	AL		ADM	AVM	DM			A		AV
TEM_Hippocampus					L	VL	PVL		AV	PDL	PD						DM	A			AVM	AVM
TEM_Amygdala						PDL	PDL	PD					DL	ADM	ADL			AD	ADM	D	PDM	PM
OCC_Lateral				A	AVL		VL	AVM			DM						ADM
OCC_Medial				AVL				AV		VL							AM
INS_Anterior	PDM	DM	ADM										PL		PVL			P
INS_Posterior	ADM			DM	PD	P	P		VM			AM			AVM			ADM
OLF_Anterior		PDL	PD						PVL						PVL				PV
OLF_Piriform			ADM				PD		PVM			ADM	PDL	ADM
CIN_Anterior		AL	AVL														PD
CIN_Posterior	AVL	A		AVL				VL		PVL	PL					AV
BG_CaudoPutamen	AD		ADM	PDL	PDL			P	PV			A	PVL						AVM	PV
BG_Accumbens									PVL					AD				PDL
BG_Pallidum									V									AD				VM
THL_Thalamus								PDL	AVL
THL_Hypothalamus								PDL	AL											DL
	A	Anterior
	P	Posterior
	D	Dorsal
	V	Ventral
	M	Medial
	L	Lateral

### Sheet: Spatial_Marmoset
	FRO_Precentral	FRO_Premotor	FRO_Prefrontal	PAR	TEM_Superior	TEM_Inferior	TEM_Medial	TEM_Hippocampus	TEM_Amygdala	OCC_Lateral	OCC_Medial	INS_Anterior	INS_Posterior	OLF_Anterior	OLF_Piriform	CIN_Anterior	CIN_Posterior	BG_CaudoPutamen	BG_Accumbens	BG_Pallidum	THL_Thalamus	THL_Hypothalamus
FRO_Precentral		ADM	AVM	PD	PVL							PVL	PVL			AVM	PM
FRO_Premotor	PVL		AV													AVM
FRO_Prefrontal	PDL	PD			PL							PVL		PVL	PVL	PDM
PAR	AV				VL					PV	PVM		AVL				VM
TEM_Superior	ADM		AM	DM		PV				PM		AVM	AM
TEM_Inferior					AD		PVM			PDM
TEM_Medial						ADL		ADM	AM	PD	PDM
TEM_Hippocampus							PVL		AV	PD	PDM						DM	AD			ADM	AM
TEM_Amygdala							PL	PD										D	ADM		PDM	DM
OCC_Lateral				AD	AL	AVL	AV	AV			ADM						ADM
OCC_Medial				ADL			AVL	AVL		PVL							A
INS_Anterior	ADM		ADM		PDL								PD		AVM
INS_Posterior	ADM			PDM	PL							AV						M
OLF_Anterior			ADM												PVL
OLF_Piriform			ADM									PDL		ADM
CIN_Anterior	PDL	PDL	AVL														PD
CIN_Posterior	AL			DL				VL		PVL	P					AV
BG_CaudoPutamen								PV	V				L						AVM	PVM	PM
BG_Accumbens									PVL									PDL				PVM
BG_Pallidum																		ADL
THL_Thalamus								PVL	AVL									AL
THL_Hypothalamus								PL	VL										ADL
	A	Anterior
	P	Posterior
	D	Dorsal
	V	Ventral
	M	Medial
	L	Lateral

### Sheet: Spatial_Rhesus
	FRO_Precentral	FRO_Premotor	FRO_Prefrontal	PAR	TEM_Superior	TEM_Inferior	TEM_Medial	TEM_Hippocampus	TEM_Amygdala	OCC_Lateral	OCC_Medial	INS_Anterior	INS_Posterior	OLF_Anterior	OLF_Piriform	CIN_Anterior	CIN_Posterior	BG_CaudoPutamen	BG_Accumbens	BG_Pallidum	THL_Thalamus	THL_Hypothalamus
FRO_Precentral		ADM	AVM	P	PVL											AM	PM
FRO_Premotor	PVL		AVL													AVM
FRO_Prefrontal	PDL	PDM		PD								PVL		PVM	PV	PDM		P	PVM	PV
PAR	A		AV		AVL					PV	PVM	AVL	AVL			AM	M
TEM_Superior	ADM			PDM		PV	PVM		AVM	PDM		AM	DM		AVM
TEM_Inferior					AD		PM	M		PDM
TEM_Medial					ADL	AL		A	AM	PD	PDM				A						ADM
TEM_Hippocampus						L	P		AVM		PDM						DM	ADM			DM
TEM_Amygdala					PDL		PL	PDL							ADL			AD		D		DM
OCC_Lateral				AD	AVL	AVL	AV				AM
OCC_Medial				ADL			AVL	AVL		PL							ADM
INS_Anterior			ADM	PDM	PL								PD		AVM
INS_Posterior				PDM	VL							AV
OLF_Anterior			ADL												PVL				PDM
OLF_Piriform			AD		PDL		P		PVM			PDL		ADM				PDM	DM
CIN_Anterior	PL	PDL	AVL	PL													P
CIN_Posterior	AL			L				VL			PVL					A
BG_CaudoPutamen			A					PVL	PV						AVL				AVM	PVM	PM
BG_Accumbens			ADL											AVL	VL			PDL		PDL
BG_Pallidum			AD						V									ADL	AVM			VM
THL_Thalamus							PVL	VL										AL				AVM
THL_Hypothalamus									VL											DL	PDL
	A	Anterior
	P	Posterior
	D	Dorsal
	V	Ventral
	M	Medial
	L	Lateral

### Sheet: Spatial_Human
	FRO_Precentral	FRO_Premotor	FRO_Prefrontal	PAR	TEM_Superior	TEM_Inferior	TEM_Medial	TEM_Hippocampus	TEM_Amygdala	OCC_Lateral	OCC_Medial	INS_Anterior	INS_Posterior	OLF_Anterior	OLF_Piriform	CIN_Anterior	CIN_Posterior	BG_CaudoPutamen	BG_Accumbens	BG_Pallidum	THL_Thalamus	THL_Hypothalamus
FRO_Precentral		ADM	AVM	P								AV					PVM
FRO_Premotor	PVL		AVL														PVM
FRO_Prefrontal	PDL	PDM							PV			PVL		PVM	PV	VM	PDM	PVM	PVM			PVM
PAR	A				AVL	AVL				PV	PVM	AV	AV				AVM
TEM_Superior				PDM		PVM	PVM		AVM	PDM		ADM	DM		AVM
TEM_Inferior				PDM	ADL		M			PDM
TEM_Medial					ADL	L		ADM	AM	PD	PDM				A		DM
TEM_Hippocampus							PVL		AV		PDM						DM				DM
TEM_Amygdala			AD		PDL		PL	PD							AL			AD		D
OCC_Lateral				AD	AVL	AVL	AV				AVM
OCC_Medial				ADL			AVL	AVL		PDL							AD
INS_Anterior	PD		ADM	PD	PVL								PL		VM
INS_Posterior				PD	VL							AM			AVM
OLF_Anterior			ADL												PL
OLF_Piriform			AD		PDL		P		PM			DL	PDL	AM
CIN_Anterior			DL														PD	PL	PV
CIN_Posterior	ADL	ADL	AVL	PDL			VL	VL			PV					AV
BG_CaudoPutamen			ADL						PV							AM			AVM	PV	PM
BG_Accumbens			ADL													AD		PDL
BG_Pallidum									V									AD			PDM
THL_Thalamus								VL										AL		AVL
THL_Hypothalamus			ADL
	A	Anterior
	P	Posterior
	D	Dorsal
	V	Ventral
	M	Medial
	L	Lateral
