## Supplementary Table 3 for "A hierarchical framework for cortical and subcortical gray-matter parcellation across rodents, primates, and humans"

source	target	mouse	marmoset	marmoset_signal_min	marmoset_signal_mean	mouse_rank_pct	marmoset_rank_pct	agreement	coverage_quartile
FRO_Precentral	FRO_Premotor	0.909676089	0.57124238	6.078004733	6.408824213	0.841584158	0.841584158	1	Q3
FRO_Premotor	FRO_Prefrontal	0.668348333	0.437875227	6.739643692	12.05969464	0.792079208	0.782178218	0.99009901	Q4 (dense)
FRO_Prefrontal	FRO_Premotor	1.090976768	0.585661174	6.739643692	12.05969464	0.871287129	0.861386139	0.99009901	Q4 (dense)
OCC_Lateral	TEM_Superior	0.788166736	0.508855367	7.283770999	12.98872431	0.831683168	0.821782178	0.99009901	Q4 (dense)
CIN_Anterior	PAR	0.011351707	0.070654063	4.119590631	17.24427946	0.405940594	0.415841584	0.99009901	Q1 (sparse)
FRO_Precentral	OCC_Lateral	0.000410188	0.009219027	6.078004733	6.680887866	0.168316832	0.188118812	0.98019802	Q3
OCC_Medial	TEM_Inferior	0.002028915	0.021613333	4.358593378	4.801266127	0.267326733	0.287128713	0.98019802	Q2
FRO_Precentral	PAR	1.947512566	1.026250608	6.078004733	18.22348651	0.920792079	0.95049505	0.97029703	Q3
FRO_Precentral	TEM_Medial	1.93E-05	0.000692638	1.312167916	3.695086324	0.02970297	0.059405941	0.97029703	Q1 (sparse)
FRO_Premotor	CIN_Posterior	0.04146076	0.128941801	5.33821568	6.038929686	0.544554455	0.514851485	0.97029703	Q3
PAR	FRO_Precentral	2.556813299	1.435082268	6.078004733	18.22348651	0.97029703	1	0.97029703	Q3
PAR	TEM_Inferior	0.014454778	0.110149035	4.358593378	17.36378083	0.435643564	0.465346535	0.97029703	Q2
CIN_Anterior	FRO_Prefrontal	1.222203114	0.948770873	4.119590631	10.74966811	0.891089109	0.920792079	0.97029703	Q1 (sparse)
CIN_Posterior	FRO_Premotor	0.051481402	0.182559054	5.33821568	6.038929686	0.564356436	0.594059406	0.97029703	Q3
OCC_Lateral	FRO_Precentral	0.000218808	0.007870893	6.078004733	6.680887866	0.128712871	0.168316832	0.96039604	Q3
OCC_Lateral	FRO_Premotor	0.002013697	0.010657294	6.739643692	7.011707346	0.257425743	0.217821782	0.96039604	Q4 (dense)
OCC_Lateral	FRO_Prefrontal	0.012719971	0.105134423	7.283770999	12.33175829	0.415841584	0.455445545	0.96039604	Q4 (dense)
FRO_Premotor	TEM_Superior	0.000294712	0.009908426	6.739643692	12.71666066	0.148514851	0.198019802	0.95049505	Q4 (dense)
CIN_Anterior	TEM_Medial	3.80E-05	2.44E-05	1.312167916	2.715879274	0.059405941	0.00990099	0.95049505	Q1 (sparse)
FRO_Prefrontal	CIN_Anterior	1.177418844	0.983387396	4.119590631	10.74966811	0.881188119	0.940594059	0.940594059	Q1 (sparse)
CIN_Anterior	FRO_Precentral	0.022189329	0.084691654	4.119590631	5.098797682	0.485148515	0.425742574	0.940594059	Q1 (sparse)
FRO_Premotor	FRO_Precentral	1.33523794	0.549475917	6.078004733	6.408824213	0.900990099	0.831683168	0.930693069	Q3
PAR	TEM_Superior	1.069072714	0.980570515	18.69367762	24.53132295	0.861386139	0.930693069	0.930693069	Q4 (dense)
PAR	OCC_Lateral	0.381257835	0.334268417	7.283770999	18.82636964	0.762376238	0.693069307	0.930693069	Q4 (dense)
FRO_Prefrontal	TEM_Medial	0.000615409	0.005417184	1.312167916	9.345956749	0.198019802	0.118811881	0.920792079	Q1 (sparse)
FRO_Prefrontal	OCC_Medial	0.002818099	0.04526337	5.243938876	11.31184223	0.277227723	0.356435644	0.920792079	Q2
OCC_Medial	FRO_Premotor	0.00960312	0.028047809	5.243938876	5.991791284	0.386138614	0.306930693	0.920792079	Q2
TEM_Medial	TEM_Inferior	0.356349322	0.290732376	1.312167916	2.835380647	0.752475248	0.663366337	0.910891089	Q1 (sparse)
OCC_Lateral	OCC_Medial	3.340542981	0.715680093	5.243938876	6.263854937	0.99009901	0.900990099	0.910891089	Q2
OCC_Medial	FRO_Precentral	5.67E-05	0.007981652	5.243938876	5.660971804	0.089108911	0.178217822	0.910891089	Q2
OCC_Medial	FRO_Prefrontal	0.028649499	0.0868689	5.243938876	11.31184223	0.524752475	0.435643564	0.910891089	Q2
PAR	TEM_Medial	0.008410948	0.015964463	1.312167916	15.8405681	0.356435644	0.257425743	0.900990099	Q1 (sparse)
PAR	OCC_Medial	0.153812478	0.409730035	5.243938876	17.80645358	0.653465347	0.752475248	0.900990099	Q2
PAR	CIN_Anterior	0.020607141	0.164466118	4.119590631	17.24427946	0.465346535	0.564356436	0.900990099	Q1 (sparse)
CIN_Posterior	FRO_Precentral	0.00393753	0.062712564	5.33821568	5.708110206	0.297029703	0.396039604	0.900990099	Q3
CIN_Posterior	TEM_Inferior	0.000555124	0.017203674	4.358593378	4.848404529	0.178217822	0.277227723	0.900990099	Q2
TEM_Superior	OCC_Medial	0.119862561	0.135947635	5.243938876	11.96880825	0.633663366	0.524752475	0.891089109	Q2
TEM_Inferior	CIN_Posterior	2.50E-05	0.00640495	4.358593378	4.848404529	0.03960396	0.148514851	0.891089109	Q2
TEM_Medial	CIN_Anterior	0.000602035	0.003663132	1.312167916	2.715879274	0.188118812	0.079207921	0.891089109	Q1 (sparse)
PAR	FRO_Premotor	0.955437104	1.036973375	6.739643692	18.55430599	0.851485149	0.97029703	0.881188119	Q4 (dense)
TEM_Medial	FRO_Prefrontal	0.024778157	0.062192919	1.312167916	9.345956749	0.504950495	0.386138614	0.881188119	Q1 (sparse)
OCC_Medial	TEM_Superior	0.136684083	0.413889002	5.243938876	11.96880825	0.643564356	0.762376238	0.881188119	Q2
OCC_Medial	OCC_Lateral	5.053230968	0.654987219	5.243938876	6.263854937	1	0.881188119	0.881188119	Q2
FRO_Precentral	TEM_Superior	0.009486154	0.015425348	6.078004733	12.38584118	0.376237624	0.247524752	0.871287129	Q3
FRO_Premotor	PAR	0.162223782	0.454969399	6.739643692	18.55430599	0.663366337	0.792079208	0.871287129	Q4 (dense)
PAR	FRO_Prefrontal	0.052897208	0.342275229	17.37974558	23.87435693	0.574257426	0.712871287	0.861386139	Q4 (dense)
TEM_Superior	OCC_Lateral	0.729022349	0.333981517	7.283770999	12.98872431	0.821782178	0.683168317	0.861386139	Q4 (dense)
TEM_Inferior	TEM_Superior	0.180875798	0.505113914	4.358593378	11.5261355	0.673267327	0.811881188	0.861386139	Q2
CIN_Anterior	TEM_Superior	1.22E-06	0.006633167	4.119590631	11.40663413	0.01980198	0.158415842	0.861386139	Q1 (sparse)
TEM_Superior	TEM_Inferior	0.265503821	0.645297943	4.358593378	11.5261355	0.722772277	0.871287129	0.851485149	Q2
TEM_Superior	CIN_Posterior	0.001073651	0.057476619	5.33821568	12.01594665	0.227722772	0.376237624	0.851485149	Q3
FRO_Precentral	CIN_Anterior	0.055803664	0.368628002	4.119590631	5.098797682	0.584158416	0.742574257	0.841584158	Q1 (sparse)
TEM_Superior	PAR	0.711502651	1.050555025	18.69367762	24.53132295	0.811881188	0.98019802	0.831683168	Q4 (dense)
CIN_Posterior	CIN_Anterior	0.246385846	0.149384811	4.119590631	4.728903156	0.702970297	0.534653465	0.831683168	Q1 (sparse)
TEM_Inferior	OCC_Medial	3.38E-05	0.012749569	4.358593378	4.801266127	0.04950495	0.227722772	0.821782178	Q2
TEM_Inferior	CIN_Anterior	0.000102393	0.026636535	4.119590631	4.239092005	0.118811881	0.297029703	0.821782178	Q1 (sparse)
CIN_Posterior	OCC_Medial	2.460053179	0.424030032	5.243938876	5.291077278	0.96039604	0.772277228	0.811881188	Q2
FRO_Premotor	TEM_Medial	0.001291204	0.000184392	1.312167916	4.025905804	0.237623762	0.03960396	0.801980198	Q1 (sparse)
CIN_Posterior	TEM_Superior	0.001419516	0.096673114	5.33821568	12.01594665	0.247524752	0.445544554	0.801980198	Q3
FRO_Precentral	CIN_Posterior	0.010149987	0.186813485	5.33821568	5.708110206	0.396039604	0.603960396	0.792079208	Q3
CIN_Anterior	FRO_Premotor	1.995758475	0.358951802	4.119590631	5.429617162	0.940594059	0.732673267	0.792079208	Q1 (sparse)
FRO_Precentral	FRO_Prefrontal	0.017017669	0.304212988	6.078004733	11.72887516	0.455445545	0.673267327	0.782178218	Q3
FRO_Precentral	OCC_Medial	0.003204053	0.002342054	5.243938876	5.660971804	0.287128713	0.069306931	0.782178218	Q2
FRO_Prefrontal	FRO_Precentral	0.013292896	0.28341558	6.078004733	11.72887516	0.425742574	0.653465347	0.772277228	Q3
FRO_Premotor	OCC_Medial	0.021608264	0.012983082	5.243938876	5.991791284	0.475247525	0.237623762	0.762376238	Q2
TEM_Inferior	TEM_Medial	0.321047423	0.12334139	1.312167916	2.835380647	0.742574257	0.495049505	0.752475248	Q1 (sparse)
TEM_Superior	FRO_Premotor	4.09E-05	0.041462192	6.739643692	12.71666066	0.069306931	0.326732673	0.742574257	Q4 (dense)
TEM_Inferior	FRO_Premotor	4.27E-08	0.016803087	4.358593378	5.549118535	0.00990099	0.267326733	0.742574257	Q2
CIN_Anterior	CIN_Posterior	0.104911509	0.052207604	4.119590631	4.728903156	0.623762376	0.366336634	0.742574257	Q1 (sparse)
TEM_Superior	CIN_Anterior	5.16E-05	0.044791772	4.119590631	11.40663413	0.079207921	0.346534653	0.732673267	Q1 (sparse)
CIN_Anterior	OCC_Lateral	0.00448343	6.86E-05	4.119590631	5.701680815	0.306930693	0.01980198	0.712871287	Q1 (sparse)
CIN_Posterior	TEM_Medial	0.005940375	0.000110021	1.312167916	3.325191798	0.316831683	0.02970297	0.712871287	Q1 (sparse)
OCC_Lateral	PAR	0.244497289	1.146773922	7.283770999	18.82636964	0.693069307	0.99009901	0.702970297	Q4 (dense)
OCC_Medial	PAR	0.072260883	0.824717071	5.243938876	17.80645358	0.613861386	0.910891089	0.702970297	Q2
OCC_Lateral	TEM_Inferior	0.006362728	0.26558075	4.358593378	5.821182188	0.326732673	0.633663366	0.693069307	Q2
OCC_Lateral	CIN_Posterior	0.259467408	0.065245847	5.33821568	6.31099334	0.712871287	0.405940594	0.693069307	Q3
TEM_Medial	TEM_Superior	0.6784258	0.116233657	1.312167916	10.00292277	0.801980198	0.485148515	0.683168317	Q1 (sparse)
FRO_Prefrontal	CIN_Posterior	0.000721756	0.161189668	5.33821568	11.35898063	0.217821782	0.544554455	0.673267327	Q3
CIN_Posterior	PAR	0.048735295	0.68247506	5.33821568	17.85359198	0.554455446	0.891089109	0.663366337	Q3
FRO_Premotor	CIN_Anterior	1.953007153	0.182539086	4.119590631	5.429617162	0.930693069	0.584158416	0.653465347	Q1 (sparse)
PAR	CIN_Posterior	0.058906444	1.029374465	5.33821568	17.85359198	0.603960396	0.96039604	0.643564356	Q3
OCC_Lateral	CIN_Anterior	0.015242273	0.003695953	4.119590631	5.701680815	0.445544554	0.089108911	0.643564356	Q1 (sparse)
FRO_Premotor	OCC_Lateral	0.022848413	0.005660961	6.739643692	7.011707346	0.495049505	0.128712871	0.633663366	Q4 (dense)
TEM_Medial	OCC_Medial	0.217134777	0.038078984	1.312167916	3.278053396	0.683168317	0.316831683	0.633663366	Q1 (sparse)
TEM_Inferior	FRO_Prefrontal	0.007935971	0.352195163	4.358593378	10.86916948	0.346534653	0.722772277	0.623762376	Q2
TEM_Medial	OCC_Lateral	1.600060448	0.124189566	1.312167916	4.297969458	0.910891089	0.504950495	0.594059406	Q1 (sparse)
OCC_Medial	CIN_Anterior	0.027087518	0.004028119	4.119590631	4.681764754	0.514851485	0.099009901	0.584158416	Q1 (sparse)
OCC_Medial	CIN_Posterior	2.704089213	0.162521453	5.243938876	5.291077278	0.98019802	0.554455446	0.574257426	Q2
CIN_Posterior	FRO_Prefrontal	0.008552754	0.470548971	5.33821568	11.35898063	0.366336634	0.801980198	0.564356436	Q3
TEM_Superior	TEM_Medial	0.495132228	0.041762965	1.312167916	10.00292277	0.782178218	0.336633663	0.554455446	Q1 (sparse)
TEM_Medial	CIN_Posterior	0.056674935	0.005919161	1.312167916	3.325191798	0.594059406	0.138613861	0.544554455	Q1 (sparse)
FRO_Prefrontal	TEM_Inferior	0.000362767	0.220595106	4.358593378	10.86916948	0.158415842	0.623762376	0.534653465	Q2
TEM_Inferior	OCC_Lateral	7.40E-05	0.165382037	4.358593378	5.821182188	0.099009901	0.574257426	0.524752475	Q2
TEM_Medial	PAR	0.000290116	0.194248999	1.312167916	15.8405681	0.138613861	0.613861386	0.524752475	Q1 (sparse)
OCC_Lateral	TEM_Medial	2.210614941	0.115660084	1.312167916	4.297969458	0.95049505	0.475247525	0.524752475	Q1 (sparse)
CIN_Anterior	OCC_Medial	0.033002566	0.000335583	4.119590631	4.681764754	0.534653465	0.04950495	0.514851485	Q1 (sparse)
FRO_Prefrontal	PAR	0.000631892	0.339629912	17.37974558	23.87435693	0.207920792	0.702970297	0.504950495	Q4 (dense)
TEM_Superior	FRO_Prefrontal	0.00636553	0.573988796	17.37974558	18.0367116	0.336633663	0.851485149	0.485148515	Q4 (dense)
TEM_Inferior	PAR	9.36E-05	0.268232915	4.358593378	17.36378083	0.108910891	0.643564356	0.465346535	Q2
OCC_Medial	TEM_Medial	0.464909172	0.010230335	1.312167916	3.278053396	0.772277228	0.207920792	0.435643564	Q1 (sparse)
CIN_Posterior	OCC_Lateral	0.297102285	0.00411321	5.33821568	6.31099334	0.732673267	0.108910891	0.376237624	Q3
